# Correlates of hybridization in plants

**DOI:** 10.1101/726323

**Authors:** Nora Mitchell, Lesley G. Campbell, Jeffrey R. Ahern, Kellen C. Paine, Aelton B. Giroldo, Kenneth D. Whitney

## Abstract

Hybridization is a biological phenomenon increasingly recognized as an important evolutionary process in both plants and animals, as it is linked to speciation, radiation, extinction, range expansion and invasion, and allows for increased trait diversity in agricultural and horticultural systems. Estimates of hybridization frequency vary across taxonomic groups, and previous work has demonstrated that some plant groups hybridize more frequently than others. Here, we ask on a global scale whether hybridization is linked to any of 11 traits related to plant life history, reproduction, genetic predisposition, and environment or opportunity. Given that hybridization is not evenly distributed across the plant tree of life, we use phylogenetic generalized least squares regression models and phylogenetic path analysis to detect statistical associations between hybridization and plant traits at both the family and genus levels. We find that perenniality and woodiness are each associated with an increased frequency of hybridization in univariate analyses, but path analysis suggests that the direct linkage is between perenniality and increased hybridization (with woodiness having only an indirect relationship with hybridization via perenniality). Associations between higher rates of hybridization and higher outcrossing rates, abiotic pollination syndromes, vegetative reproductive modes, larger genomes, and less variable genome sizes are detectable in some cases but not others. We argue that correlational evidence at the global scale, such as that presented here, provides a robust framework for forming hypotheses to examine and test drivers of hybridization at a more mechanistic level.

**IMPACT SUMMARY:** Although historically thought of as rare, inter-specific mating is increasingly recognized as an important evolutionary process. Hybridization can generate increased genetic and morphological variation and has been tied to increased diversification and other biological phenomena such as geographic range expansion and the success of invasive species. Here, we examine hybridization of plants on a global scale. Previous work has demonstrated that some plant groups hybridize more than others, but the reasons for this pattern remain unclear. We combine data from eight regional floras with trait data to test for associations between hybridization and different aspects of plant biology, such as life history, growth form, reproduction, and opportunity, all while accounting for the fact that plant lineages are related to each other.

We find that plant groups that are dominated by perennial species and species with woody growth forms tend to hybridize more than those dominated by annual or herbaceous species. We also find some evidence that frequent hybridization is found in plant families that are predominantly pollinated abiotically (such as by wind or water) or have higher rates of outcrossing, plant genera that have less variable genome sizes, and plant groups (both genera and families) that can reproduce asexually and have larger genome sizes. This study provides the first analysis of the global correlates of hybridization in plants. Although this correlational evidence does not provide any mechanistic explanations for these patterns, the trends we find are novel in terms of both geographic and taxonomic sale. The correlations detected provide robust hypotheses for understanding the conditions for hybridization and its contributions to evolution.
