## Supplementary material for "Correlates of hybridization in plants": Tables S1 - S6

### Sheet: Table S1
Table S1. Potential mechanisms underlying proposed associations between traits and hybridization.
Category	Trait	Prediction	Prediction Type	Data Description	Proposed mechanism
Life history	Perenniality	+	empirical1,2,3,4,5 theoretical2	mean score (0 = annual, 0.5 = annual/biennial/perennial, 1 = perennial)	Longer lifespan allows for partially sterile individuals to reproduce; promotes hybrid persistence. In contrast, partially sterile hybrids that form between annual species have a limited window in which to reproduce and may die before doing so successfully.
	Woodiness	+	empirical5,6	mean score (0 = herbaceous, 0.5 = either, 1 = woody)	As above.
Reproductive	Pollination Syndrome	+ / -	empirical4,7	mean score (0 = abiotic, 0.5 = both, 1 = biotic)	Abiotic pollination syndromes allow for indiscriminant mating (but note empirical studies vary); promotes hybrid formation.
	Floral Symmetry	+	theoretical6,8	mean score (0 = actinomorphic, 0.5 = both, 1 = zygomorphic)	Evolutionary radiation is associated with specialized pollination syndromes (such as zygomorphic symmetry) and having many closely related species increases chances of hybridization; promotes hybrid formation.
	Outcrossing	+	empirical2,4 theoretical1,2,3	mean outcrossing rate (t)	Outcrossing allows interspecies pollination; promotes hybrid formation.
	Breeding System	+	theoretical2	mean score (0 = asexual, 0.5 = both, 1 = sexual)	Sexual reproduction allows interspecies pollination; promotes hybrid formation.
	Reproductive System	-	empirical4 theoretical1	mean score (0 = vegetative, 0.5 = both, 1 = generative)	Vegetative reproduction allows for stabilized heterosis (maintainence of high fitness over time); promotes hybrid persistence.
Genetic predisposition	C-value	-	empirical9	mean C-value (genome size in pg)	Empirical pattern that species with smaller genome sizes are more likely to form hybrids. May reflect hybrid persistence (hybrids with smaller genomes are more successful) or hybrid formation (species with smaller genomes hybridize more)
	C.V. C-value	+ / -	theoretical	mean coefficient of variation of C-value	Ploidy barriers might prevent hybridization (and taxa with lots of ploidy variation should have high C.V. in genome size); thus high C.V. would be associated with reduced hybrid formation. Alternately, frequent allopolploidy might generate high C.V. and high estimates of hybridization in certain groups, thus high C.V. would be associated with increased hybrid formation.
	Chromosomal Translocations	-	theoretical2	not analyzed	Fewer chromosomal translocations lead to higher fitness of offspring due to fewer genomic incompatabilities; promotes hybrid formation and persistence.
	Genetic Divergence	+	empirical10,11 reviewed in 12,13	not analyzed	More genetically divergent parents leads to greater amounts of transgression or greater chances for allopolyploid speciation; promotes hybrid formation.	I think this needs more thought. Too much divergence means species can’t hybridize, so at some point expectation should be for a negative relationship (do the cited references really not consider this? seems odd). Also, the transgression part to me seems related to hybrid persistence (if transgressive traits are favored) not formation.
Opportunity/	Agricultural Status	+	theoretical14	(0 = non-crop species, 1 = crop species)	Prevalence and movement of crop species by humans allows for secondary contact; promotes hybrid formation.
Environment
	Red List	-	theoretical15	mean score (0 = LC, 0.5 = NT, LR/nt, 1 = LR/cd, 2 = VU, 3 = EN, 4 = CR, 5 = EX, EW)	Groups with less threatened species are more abundant and thus are more likely to come into contact and interbreed; promotes hybrid formation.
1Grant (1958), 2Grant (1981), 3Stace (1975), 4Ellstrand et al. (1996), 5Beddows and Rose (2018), 6Stebbins (1959), 7Rieseberg and Wendel (1993), 8Sargent (2004), 9Bureš et al. (2004), 10Paun et al. (2009), 11Stelkens and Seehausen (2009), 12Mallet (2005), 13Mavarez and Linares (2008), 14Allard (1999), 15Allendorf et al. (2001).

### Sheet: Table S2
Table S2. Summary hybridization data collected from floras.
	Families			Genera			Total Number Nonhybrid Species Number	Total Hybrids
	Number	Number w/ hybrids	% with hybrids	Number	Number w/ hybrids	% with hybrids		Number	Number per nonhybrid species
California, USA	171	51	29.8246	1252	126	10.0639	5996	389	0.0648766
Europe	184	58	31.5217	1529	196	12.8188	12255	1340	0.109343
British Isles	162	63	38.8889	947	183	19.3242	3009	770	0.255899
Great Plains, USA	159	33	20.7547	842	54	6.4133	2856	153	0.0535714
Hawaii	163	40	24.3902	715	59	8.25175	1997	210	0.105158
Intermountain West, USA	136	43	31.6176	889	106	11.9235	3773	247	0.0654651
New England, USA	177	37	20.904	1018	54	5.30452	3613	136	0.0376418
Victoria, Australia	177	37	20.904	1054	81	7.68501	4035	235	0.0582404
Global (unique)	281	114	40.4	3229	528	16.4	.	.	.
Global (used in analysis)	195	112	57.4359	1772	492	27.7652

### Sheet: Table S3
Table S3. Summary information for trait data used in this study.
	Family			Genus
Correlate	Mean	Range	N	Mean	Range	N
Perenniality	0.849647	(0, 1)	195	0.748441	(0, 1)	1754
Woodiness	0.327991	(0, 1)	195	0.233565	(0, 1)	1767
Agriculture	0.004617	(0.00, 0.10)	195	0.0158659	(0.00, 0.10)	1772
Outcrossing	0.683864	(0.04, 1.09)	76	0.647758	(0.04, 1.09)	158
Red List	1.97268	(0, 4)	138	2.28414	(0, 4)	374
Floral Symmetry	0.242434	(0, 1)	114	0.257759	(0, 1)	235
Pollination Syndrome	0.813084	(0, 1)	164	0.792659	(0, 1)	878
Breeding system	0.98542	(0.55, 1)	130	0.983814	(0.55, 1)	639
Reproductive System	0.699072	(0, 1)	133	0.761299	(0, 1)	655
C value	4.852	(0.15, 72.68)	177	3.994	(0.15, 79.13)	761
C.V. C value	57.561	(0, 187.47)	144	29.13	(0.00, 146.10)	522

### Sheet: Table S4
Table S4. Raw correlations among traits and measures of hybridization.
	Hybridization Propensity	Hybridization Ratio	Perenniality	Woodiness	Percent Agricultural	Outcrossing	Red List	Floral Symmetry	Pollination Syndrome	Breeding System	Reproductive System	C value	C.V. C value
Hybridization Propensity	-	0.70*	0.20*	0.03	-0.04	0.15	0.04	-0.11	-0.18*	-0.10	0.08	0.16*	-0.16
Hybridization Ratio	0.85*	-	0.17*	0.07	-0.06	0.02	0.04	0.02	-0.24*	-0.05	0.08	0.02	-0.13
Perenniality	0.12*	0.12*	-	0.38*	-0.12	0.32*	0.13	-0.10	-0.18*	-0.03	-0.23*	0.20*	-0.09
Woodiness	0.06*	0.06*	0.36*	-	0.01	0.47*	0.00	-0.20*	-0.10	0.06	0.30*	-0.1	-0.01
Percent Agricultural	-0.05*	-0.06*	-0.02	0.03	-	-0.23*	-0.07	0.01	-0.11	-0.01	0.20	-0.08	0.11
Outcrossing	0.16*	0.08	0.40*	0.39*	-0.22*	-	-0.04	-0.41*	-0.03	0.01	0.00	0.01	-0.19
Red List	0.02	0.02	-0.04	-0.11*	-0.14*	-0.32*	-	0.06	0.07	-0.07	-0.08	0.04	0.08
Floral Symmetry	-0.11	-0.14*	-0.02	-0.14*	0.36*	-0.20	-0.07	-	0.04	0.11	0.10	-0.04	0.06
Pollination Syndrome	0.00	-0.02	0.00	0.00	-0.39*	0.00	0.23*	-0.14	-	-0.06	0.20*	-0.06	0.20*
Breeding System	0.00	-0.05	-0.09*	0.01	-0.02	-0.07	0.05	0.02	0.03	-	0.09	0.02	-0.07
Reproductive System	-0.10*	-0.08*	-0.47*	0.11*	0.11*	-0.12	0.05	0.14	0.13*	0.05	-	-0.06	-0.03
C value	0.14*	0.09*	0.15*	-0.14*	0.03	0.09	-0.06	-0.10	-0.13*	-0.04	-0.08	-	-0.09
C.V. C value	-0.08	0.00	-0.01	-0.06	-0.02	-0.20*	0.03	-0.05	0.04	-0.07	-0.07	0.02	-
Values in the upper right half correspond to correlations at the family level, values in the lower left correspond to corrleations at the genus level. * p < 0.05.

### Sheet: Table S5
Table S5. Phylogenetic path analysis model summaries.
Taxonomic Level	Hybridization Metric	model	k	q	C	p	CICc	delta CICc	l	w
Family	Hybridization Propensity	B	1	5	1.992	0.369	12.309	0	1	0.603
		C	1	5	2.829	0.243	13.147	0.838	0.658	0.397
		D	2	4	70.728	0	78.939	66.629	0	0
		A	1	5	68.736	0	79.054	66.744	0	0
		E	2	4	71.566	0	79.776	67.467	0	0
Family	Hybrid Ratio	B	1	5	1.255	0.534	11.573	0	1	0.809
		C	1	5	4.142	0.126	14.46	2.887	0.236	0.191
		D	2	4	69.992	0	78.202	66.629	0	0
		A	1	5	68.736	0	79.054	67.481	0	0
		E	2	4	72.878	0	81.089	69.516	0	0
Genus	Hybridization Propensity	B	1	5	6.736	0.034	16.77	0	1	0.939
		C	1	5	12.215	0.002	22.249	5.479	0.065	0.061
		A	1	5	221.231	0	231.265	214.495	0	0
		D	2	4	227.967	0	235.99	219.219	0	0
		E	2	4	233.445	0	241.468	224.698	0	0
Genus	Hybrid Ratio	B	1	5	7.261	0.026	17.296	0	1	0.945
		C	1	5	12.955	0.002	22.99	5.694	0.058	0.055
		A	1	5	221.231	0	231.265	213.97	0	0
		D	2	4	228.492	0	236.515	219.219	0	0
		E	2	4	234.186	0	242.209	224.913	0	0
Models correspond to paths in Fig. S1.

### Sheet: Table S6
Table S6. Phylogenetic path analysis model coefficients
Taxonomic	Hybridization	Path	Coefficient	SE
Family	Propensity	Woodiness → Perenniality	0.576459	0.0660179
		Woodiness → Hybridization	.	.
		Perenniality → Woodiness	.	.
		Perenniality → Hybridization	0.131366	0.0673801
Family	Ratio	Woodiness → Perenniality	0.576459	0.0660179
		Woodiness → Hybridization	.	.
		Perenniality → Woodiness	.	.
		Perenniality → Hybridization	0.152371	0.0714072
Genus	Propensity	Woodiness → Perenniality	0.387274	0.0255755
		Woodiness → Hybridization	.	.
		Perenniality → Woodiness	.	.
		Perenniality → Hybridization	0.103642	0.0250411
Genus	Ratio	Woodiness → Perenniality	0.387274	0.0255755
		Woodiness → Hybridization	.	.
		Perenniality → Woodiness	.	.
		Perenniality → Hybridization	0.10737	0.0251742
Paths with a "." were not found in a model within 2 CICc of the best model.
